# Two AGO proteins with transposon-derived sRNA cargo mark the germline in Arabidopsis

**DOI:** 10.1101/2022.01.25.477718

**Authors:** Gabriele Bradamante, Vu Hoang Nguyen, Marco Incarbone, Zohar Meir, Heinrich Bente, Mattia Donà, Nicole Lettner, Ortrun Mittelsten Scheid, Ruben Gutzat

**Author notes:** Swedish University of Agricultural Sciences, Uppsala, Sweden (Heinrich Bente). These authors contributed equally (Gabriele Bradamante, Vu Hoang Nguyen).

## Abstract

In sexually propagating organisms, genetic and epigenetic mutations are evolutionarily relevant only if they occur in the germline and provide inherited information to the next generation. In contrast to most animals, plants are thought to lack an early segregating germline, implying that somatic cells can contribute genetic information to the progeny. Here we demonstrate that two ARGONAUTE proteins, AGO5 and AGO9, mark an early-segregating germline. Both AGOs are loaded with dynamically changing populations of small RNAs derived from highly methylated, pericentromeric, long transposons. Sequencing single nuclei revealed that many of these transposons are co-expressed within an AGO5/9 expression domain of the shoot apical meristem (SAM). This indicates a host-parasite tug of war and specific silencing pathways along the plant germline throughout development. Our results open the path to investigate transposon biology and epigenome dynamics at cellular resolution in the SAM stem cell niche.
