## Supplemental Table 1 for "Two AGO proteins with transposon-derived sRNA cargo mark the germline in Arabidopsis"

### Sheet: HyperGeometricAnalysis
Enrich targets classified by superfamily
	superfamily	AGO5 D7	AGO9 D7	AGO5 D7	AGO9 D7	TE_over_genome
1	DNA	186	21	168	15	1829
2	DNA/En-Spm	192	177	45	25	941
3	DNA/Harbinger	55	25	21	21	379
4	DNA/HAT	36	36	21	25	1035
5	DNA/MuDR	366	292	119	94	5410
6	DNA/Pogo	1	2	2	5	344
7	LINE/L1	138	100	37	24	1366
8	LTR/Copia	102	132	52	32	1781
9	LTR/Gypsy	1335	624	573	78	4181
10	RathE1_cons	5	2	1	2	213
11	RathE2_cons	2	2	0	0	74
12	RathE3_cons	2	0	0	0	104
13	RC/Helitron	123	237	81	332	12945
14	Unassigned	1	4	0	1	129
15	SINE	26	21	13	9	131
16	LINE?	0	1	2	2	81
17	DNA/Mariner	0	0	0	0	151
18	DNA/Tc1	0	0	0	0	95
		2570	1676	1135	665	31189
Statistical analysis - Hypergeometric distribution
	superfamily	pValue_AGO5_D7	FoldChange_AGO5_D7	pValue_AGO9_D7	FoldChange_AGO9_D7	pValue_AGO5_D35	FoldChange_AGO5_D35	pValue_AGO9_D35	FoldChange_AGO9_D35
1	DNA	0.000356483	1.24011	7.26079e-23	-0.223717	3.2545e-29	2.53771	3.53582e-06	-0.410061
2	DNA/En-Spm	8.24201e-33	2.48642	5.43925e-50	3.51639	0.0118651	1.34188	0.0452937	1.2945
3	DNA/Harbinger	1.44326e-05	1.78843	0.0488865	1.27326	0.0161771	1.59091	5.04033e-05	2.71531
4	DNA/HAT	1.37173e-10	-0.433421	0.000946594	-0.664614	0.000832623	-0.583537	0.0673287	1.17705
5	DNA/MuDR	1.21747e-06	-0.823108	0.0263102	1.00767	1.31618e-11	-0.60941	0.00342059	-0.823428
6	DNA/Pogo	3.74426e-12	-0.0703525	9.77942e-07	-0.161819	0.000231852	-0.23895	0.115294	-0.815665
7	LINE/L1	0.00168383	1.234	0.000339866	1.37493	0.00986636	-0.763872	0.0500366	-0.857731
8	LTR/Copia	6.88991e-06	-0.701452	3.47813e-05	1.3889	0.0129856	-0.817285	0.042576	-0.868532
9	LTR/Gypsy	0	3.87695	1.30512e-142	2.78114	3.03739e-207	3.77167	0.0206751	-0.885978
10	RathE1_cons	0.000218575	-0.340256	0.000550546	-0.260876	0.00293425	-0.256816	0.10836	-0.657487
11	RathE2_cons	0.0374158	-0.485432	0.146105	-0.744368	0.0641562	-0.366391	0.202553	-0.625343
12	RathE3_cons	0.00559171	-0.346737	0.00316952	-0.17723	0.0210312	-0.261708	0.105909	-0.446674
13	RC/Helitron	0	-0.11624	1.24702e-137	-0.342112	3.32234e-156	-0.174054	1.76989e-06	1.20639
14	Unassigned	0.000172862	-0.186705	0.0919815	-0.715738	0.00829571	-0.211379	0.174037	-0.72155
15	SINE	1.45152e-05	2.48232	4.91477e-06	3.10153	0.000700067	2.91447	0.00151736	3.55309
16	LINE?	0.00093505	-0.147998	0.0522784	-0.453883	0.229568	-1.00534	0.268765	1.71588
17	DNA/Mariner	2.22021e-06	-0.0798408	0.000233783	-0.122429	0.00365637	-0.180785	0.0382994	-0.308558
18	DNA/Tc1	0.000279538	-0.126415	0.00521907	-0.193846	0.0293918	-0.286243	0.12866	-0.488549
