## Supplemental Table 2 for "Two AGO proteins with transposon-derived sRNA cargo mark the germline in Arabidopsis"

### Sheet: Sheet1
AGO5-bound-miRNAs	Gene ID	Stage	p.adj.	log2FoldChange over input	mean RPM	Number of potential transposon targets by respective miRNA
MIR164a	AT2G47585	D7	0.0128	2.1598	77.594	0
MIR845b	AT4G23375	D7	0.0329	3.6094	2.093	139
MIR156a	AT2G25095	D35	0.0221	1.6874	74.4557	12
MIR156c	AT4G31877	D35	0.0242	1.733	78.5404	12
MIR156h	AT5G55835	D35	0.00178	2.2954	207.635	42
MIR158b	AT1G55591	D35	0.0132	1.9945	762.173	5
MIR159c	AT2G46255	D35	0.0289	1.3324	2369.77	7
MIR164a	AT2G47585	D35	0.00932	1.7075	87.5645	0
MIR165b	AT4G00885	D35	0.0313	2.4222	5042.83	0
MIR166a	AT2G46685	D35	0.033	2.4576	5323.34	0
MIR166b	AT3G61897	D35	0.0329	2.4567	5316.41	0
MIR166c	AT5G08712	D35	0.0323	2.4696	5354.11	1
MIR166d	AT5G08717	D35	0.025	2.5741	5347.42	1
MIR166e	AT5G41905	D35	0.0259	2.5568	5314.83	3
MIR166f	AT5G43603	D35	0.0254	2.5644	5313.94	1
MIR166g	AT5G63715	D35	0.0279	2.5207	5357.66	1
MIR399d	AT2G34202	D35	0.00162	4.9038	19.8318	6
MIR399f	AT2G34208	D35	0.000125	5.0644	23.0174	6
MIR403	AT2G47275	D35	0.000738	1.9589	1130.93	11
MIR824	AT4G24415	D35	0.00232	1.9331	45.2496	1
MIR829	AT1G32713	D35	0.000321	2.9292	86.37	53
MIR831	AT2G24103	D35	6.22e-09	4.7319	77.6799	19
MIR842	AT1G61224	D35	0.00861	4.4973	3.5896	4
MIR845a	AT4G23387	D35	8.21e-13	6.1175	14625.9	189
MIR845b	AT4G23375	D35	2.96e-11	5.7575	4661.12	139
MIR846	AT1G61226	D35	0.000118	3.6817	20.089	48
MIR861	AT3G48201	D35	5.17e-23	6.1376	34.3373	5
MIR865	AT5G15833	D35	0.0306	1.6303	14.7849	10
MIR866	AT5G40384	D35	3.05e-05	4.0917	23.6092	4
