## Supplemental Table 3 for "Two AGO proteins with transposon-derived sRNA cargo mark the germline in Arabidopsis"

### Sheet: genotypes_and_primers
Name of mutant allel	Gene	atg	NASC code	Source	Reference	DOI
ago4-1	AGO4	AT2G27040	N851752	WiscDsLox338A06	http://www.ncbi.nlm.nih.gov/pubmed/12522258	10.1126/science.1079695	Zilberman et. al, 2003
ago5-1	AGO5	AT2G27880	N563806	SALK_063806	http://www.plantcell.org/content/27/6/1742	10.1105/tpc.15.00264	Brosseau et. al, 2015
ago9-2	AGO9	AT5G21150	N612059	SALK_112059	http://www.nature.com/nature/journal/v464/n7288/full/nature08828.html	10.1038/nature08828	Olmedo-Monfil et. al, 2010
ago9-4	AGO9	AT5G21150	N812141	SAIL_260_A03	http://www.nature.com/nature/journal/v464/n7288/full/nature08828.html	10.1038/nature08828	Olmedo-Monfil et. al, 2010
dcl2-1	DCL2	AT3G03300	N564627	Salk_064627	https://doi.org/10.1371/journal.pbio.0020104	10.1371/journal.pbio.0020104	Xie et. al, 2004
dcl2-1/dcl3-1/dcl4-2	see single mutant
dcl2-1/dcl4-2	see single mutant
dcl3-1	DCL3	AT3G43920	N505512	Salk_005512	https://doi.org/10.1371/journal.pbio.0020104	10.1371/journal.pbio.0020104	Xie et. al, 2004
dcl4-2	DCL4	AT5G20320	N9969	GABI_160G05	https://doi.org/10.1073/pnas.0506426102	10.1073/pnas.0506426102	Xie et. al, 2005
ddm1-10	DDM1	AT5G66750	N593009	SALK_093009
nrpd1b-11	polV	AT2G40030	N9971	SALK_029919	http://www.ncbi.nlm.nih.gov/pubmed/16839878	10.1016/j.cell.2006.05.031	Pontes et. al, 2006
nrpda-3	polIV	AT1G63020	N66150	SALK_128428	https://science.sciencemag.org/content/308/5718/118	DOI: 10.1126/science.1106910	Herr et. al, 2005
rdr1-1	RDR1	AT1G14790	N66077	SAIL_672_F11	https://doi.org/10.1371/journal.pbio.0020104	10.1371/journal.pbio.0020104	Xie et. al, 2004
rdr1-1/rdr2-1/rdr6-15	see single mutant		N66485
rdr2-1	RDR2	AT4G11130	N66076	SAIL_1277_H08	https://doi.org/10.1371/journal.pbio.0020104	10.1371/journal.pbio.0020104	Xie et. al, 2004
rdr6-15	RDR6	AT3G49500	N879578	SAIL_617_H07	http://www.ncbi.nlm.nih.gov/pubmed/20190077	10.1105/tpc.109.073056	Garcia-Ruiz et. al, 2010
pCLV3::H3B-mCherry					https://www.embopress.org/doi/full/10.15252/embj.2019103667	10.15252/embj.2019103667	Gutzat et. al, 2020
pAGO5::EGFP-AGO5					this study
pAGO9::EGFP-AGO9					this study
p35S::DAAO-EGFP					this study
pAGO5::Clo-AGO5NESm					this study
ago4-CR/ago5-1/ago9-2					this study
primer name	sequence	description
ago5-ORF-F1	ggaagctttccgctacaATGTCAAATC	cloning primer for ORF of AGO5 - contains hindIII site
ago5-ORF-R1	tgtttaaaaccggaccggtgattgaacc	cloning primer for ORF of AGO5 ~ 500bp downstream of 3 prime end. Contains Pme1 site. Fragment altogether 6000bp
ago5-prom-F1	GAATAATTAGGTACCTTTCCGAGAAGCAAAACC	cloning primer for promoter of AGO5 uses KPN1 and HindIII site in promoter
ago5-prom-R1	GATTTGACATtgtagcggaaagcttccc	cloning primer for promoter of AGO5 uses KPN1 and HindIII site in promoter
ago5-infusion-araGFP-F	ctactttgggaAGCTTtccgctacaATGTCTAAGGGTGAGGAACTCTTC	for In-fusion cloning of EGFP into AGO5 construct
ago5-infusion-araGFP-R	TtgtagcggaaagctgtccCTTGTAAAGCTCATCCATTCCGTGG
ago9-orf-kpn1-F	TGAggtACCGAATGGGAGTGGATTACCACCTC	cloning ORF of AGO9 into pElvis with KPN1 and BamH1
ago9-orf-bamH1-R	gtaGGATCCtgtaaatttttgtcttcttgcatcttatatatttggcc
ago9-prom-infu-F	AATCACTAGTAAAAGTGAGAAGGAGTAAACCGCAGAC	adding promoter and 5utr of AGO9 into pElvis with orf-fragment. Cut open with Kpn1, infusion-clone promoter fragment -leaving one Kpn1 at beginning of orf
ago9-prom-infu-R	ATCCACTCCCATTCGGTACCTCATCAGAATCCATCTCTGGG
ago9-infusion-araGFP-F	ATGGATTCTGATGAGggagctATGTCTAAGGGTGAGGAACTCTTC	for In-fusion cloning of EGFP into AGO9 construct
ago9-infusion-araGFP-R	ATCCACTCCCATTCGGTTCATCAGAATCCATtCCagcCTTGTAAAGCTCATCCATTCCGTGG
DAAOgfp-F	AGTTAGAATTCTAGGGATAACAGGG	to amplify DAAO-GFP for insertion into pSUN	to amplify gene Art product: 35S plus DAAO plus egfp
DAAOgfp-R	CATAAGCTTTCACTTGTAAAGCTCATC	to amplify DAAO-GFP for insertion into pSUN	to amplify gene Art product: 35S plus DAAO plus egfp
GGA-pAGO5-S1+	ggtggtGGTCTCcACCTctttccgagaagcaaaac	cloning primer for AGO5 pGGA promoter module
GGA-pAGO5-S1-	accaccGGTCTCgTGTTtgtagcggaAAGCTtcc	cloning primer for AGO5 pGGA promoter module
GGC-AGO5-S1+	ggtggtGGTCTCcGGCTATGTCAAATCGTGGTG	cloning primer for ORF of AGO5, pGGC CDS module
GGC-AGO5-S1-	accaccGGTCTCgTTTCAGAAACCTCCGTATTCTTAC	cloning primer for ORF of AGO5, pGGC CDS module
GGC-AGO5-S2+	ggtggtGGTCTCcGAAACGATGTCGAACCTTCAG	cloning primer for ORF of AGO5, pGGC CDS module
GGC-AGO5-S2-	accaccGGTCTCgGGCCAGGTGCCC	cloning primer for ORF of AGO5, pGGC CDS module
GGC-AGO5-S3+	ggtggtGGTCTCcGGCCTGCAACTGTTG	cloning primer for ORF of AGO5, pGGC CDS module
GGC-AGO5-S3-	accaccGGTCTCgCTGATTAGCAATAAAACATAACCTCC	cloning primer for ORF of AGO5, pGGC CDS module
GGE-3UTR-AGO5-S1+	ggtggtGGTCTCcCTGCTGGAACATGGTC	cloning primer for AGO5 pGGE terminator module
GGE-3UTR-AGO5-S1-	accaccGGTCTCgTAGTGCCTTAAAATACCAAATCTG	cloning primer for AGO5 pGGE terminator module
P1_N	GAACGCACAGGCGACTTCGACGGAGACGAAACCTGAAATGACG	primer used to mutate pGGC AGO5 module into pGGC-AGO5NESm
P2_N	GACGCGGTCTCAGACGCCTCCGTATTCTTACTTTCCTCTTTAG	primer used to mutate pGGC AGO5 module into pGGC-AGO5NESm
OLEO1_fwd	tccgctcatgatcgatatCACCCTACTTAGATCAACACATAAAAG	for generating pElvis
OLEO1_rev	attgcggcAGTAGTGTGCTGGCCACC	for generating pElvis
GFP_6xHis_OCS_fwd	cacactactGCCGCAATGGTAGATCTGAC	for generating pElvis, fragment from pEarlyGate103
GFP_6xHis_OCS_rev	gtaccttttactagtgatTCCTGCTGAGCCTCGACA	for generating pElvis, fragment from pEarlyGate103
ago4-R1 gtRNA F	taGGTCTCG ttgagcaggagaGTTTTAGAGCTAGAAATAGCAAG	tRNA multiplex cloning of sgRNA cassette against AGO4 using BsaI
ago4-R1 gtRNA R	cgGGTCTCG tcaaagaaaccaTGCACCAGCCGGGAATCGAACCC	tRNA multiplex cloning of sgRNA cassette against AGO4 using BsaI
ago4-F1 gtRNA F	taGGTCTCG GGTATAACTGGGTTTTAGAGCTAGAAATAGCA	tRNA multiplex cloning of sgRNA cassette against AGO4 using BsaI
ago4-F1 gtRNA R	cgGGTCTCG TACCTCCAAATGTTGCACCAGCCGGGAATCGAACCC	tRNA multiplex cloning of sgRNA cassette against AGO4 using BsaI
MluI U6 F	GGGGACGCGTctttttttcttcttcttcgttcatac	amplify sgRNA multiplex and clone to MluI pDEECO
MluI sRNA term R	AAAAACGCGTAAAAAAAGCACCGACTCGGTGCCAC	amplify sgRNA multiplex and clone to MluI pDEECO
ago4-fw1	CCCTGCGTTGTTCTGAAAC	genotyping CRISPR alleles in AGO4, flanking primer
ago4-rv1	gtggcttctttaatctctggg	genotyping CRISPR alleles in AGO4, flanking primer
U6 oligo	TCATCCTTGCGCAGGGGCCA	for U6 probe
miR160 oligo	tggcatacagggagccaggca	for miR160 probe
AT1TE54480_pc_f1	AGGTCCCGATAGTTCCTACAA	to make probe northern against AT1TE54480
AT1TE54480_pc_r1	GATCACTCCTCCAGCACATAAG	to make probe northern against AT1TE54480
AT1TE54480_pc_f2	CCGTTGGAGTTCCTCTTCATAC	to make probe northern against AT1TE54480
AT1TE54480_pc_r2	CTCGTAGTTTGAGGCTCTTGG	to make probe northern against AT1TE54480
AT1TE54480_pc_f3	GAAGGAACACCATGAGGAGAAA	to make probe northern against AT1TE54480
AT1TE54480_pc_r3	GATCACTCCTCCAGCACATAAG	to make probe northern against AT1TE54480
AT1TE54480_pc_f4	CTCCAGCGGATCAACTCTATTT	to make probe northern against AT1TE54480
AT1TE54480_pc_r4	AGCATGTAGCCCGAGTAGTA	to make probe northern against AT1TE54480
AT2TE11900_pc_f1	CCGACTATTTCCGACGACTTAC	to make probe northern against AT2TE11900
AT2TE11900_pc_r1	TAGGACCAAACACCTAACAAACT	to make probe northern against AT2TE11900
AT2TE11900_pc_f2	CCGACTCTCTTTCCTTGGTTATT	to make probe northern against AT2TE11900
AT2TE11900_pc_r2	CACACCACCAGACGTAACAA	to make probe northern against AT2TE11900
AT2TE11900_pc_f3	GTGCTTCCGCTACAAACAAAC	to make probe northern against AT2TE11900
AT2TE11900_pc_r3	CACCACACTGACGCCTTTAT	to make probe northern against AT2TE11900
AT3TE56670_p_f1	CGTTCTTGGGCGAGAGTAGTA	to make probe northern against AT3TE56670
AT3TE56670_p_r1	ATTCCTCGAGGTCACCCATC	to make probe northern against AT3TE56670
AT2TE18015_p_F	AACCCATCCTCAGAAACCTATTC	to make probe northern against AT2TE18015
AT2TE18015_p_R	CACTCGACCACGACATTCTATC	to make probe northern against AT2TE18015
