## Supplemental Table 4 for "Two AGO proteins with transposon-derived sRNA cargo mark the germline in Arabidopsis"

### Sheet: small_RNAseq
All raw sequencing data, processed data, description of individual samples and library strategies are available at the Gene Expression Omnibus under accession number GSE192611
Readlength	Name	Line	Stage	Tissue	total_sequenced_read	Read_number_18-nt_to_26-nt	Alignment_rate_18-nt_to_26-nt
SR50	AGO5_7d_1	pAGO5::EGFP-AGO5 in ago5(-/-)	7-day-old	Dissected apices	30355613	11320038	0.840172
SR50	AGO5_7d_2	pAGO5::EGFP-AGO5 in ago5(-/-)	7-day-old	Dissected apices	30464140	16554253	0.847033
SR50	AGO5_35d_1	pAGO5::EGFP-AGO5 in ago5(-/-)	35-day-old	Inflorescence meristem, floral meristems and young flower buds	16871846	9401477	0.933999
SR50	AGO5_35d_2	pAGO5::EGFP-AGO5 in ago5(-/-)	35-day-old	Inflorescence meristem, floral meristems and young flower buds	17011267	8342716	0.954753
SR50	AGO9_7d_1	pAGO9::EGFP-AGO9 in ago9 (-/-)	7-day-old	Dissected apices	30976840	17929970	0.970655
SR50	AGO9_7d_2	pAGO9::EGFP-AGO9 in ago9 (-/-)	7-day-old	Dissected apices	32578575	22507007	0.967857
SR50	AGO9_35d_1	pAGO9::EGFP-AGO9 in ago9 (-/-)	35-day-old	Inflorescence meristem, floral meristems and young flower buds	12666127	9379768	0.987564
SR50	AGO9_35d_2	pAGO9::EGFP-AGO9 in ago9 (-/-)	35-day-old	Inflorescence meristem, floral meristems and young flower buds	14580675	7254561	0.986997
SR50	GFP_7d_1	p35S::DAAO-EGFP in Col-0	7-day-old	Dissected apices	32845550	11405460	0.969153
SR50	GFP_7d_2	p35S::DAAO-EGFP in Col-0	7-day-old	Dissected apices	33588931	14379241	0.952462
SR50	GFP_35d_1	p35S::DAAO-EGFP in Col-0	35-day-old	Inflorescence meristem, floral meristems and young flower buds	15896964	3683463	0.577761
SR50	GFP_35d_2	p35S::DAAO-EGFP in Col-0	35-day-old	Inflorescence meristem, floral meristems and young flower buds	14490748	2890061	0.921389
SR50	Input_7d_1	pAGO5::EGFP-AGO5 in ago5(-/-)	7-day-old	Dissected apices	33754257	8876149	0.97993
SR50	Input_7d_2	pAGO9::EGFP-AGO9 in ago9 (-/-)	7-day-old	Dissected apices	31809505	8040839	0.977859
SR50	Input_35d_1	pAGO5::EGFP-AGO5 in ago5(-/-)	35-day-old	Inflorescence meristem, floral meristems and young flower buds	40194040	13383137	0.979482
SR50	Input_35d_2	pAGO9::EGFP-AGO9 in ago9 (-/-)	35-day-old	Inflorescence meristem, floral meristems and young flower buds	30314541	16164734	0.979935

### Sheet: bisulfite_seq
All raw sequencing data, processed data, description of individual samples and library strategies are available at the Gene Expression Omnibus under accession number GSE192611
comment	readlength	name	# sequences total (M)	# aligned deduplicated sequences (M)	% remaining sequences	avarage genomic coverage X	conversion rate	total genomic coverage (per genotype)
	PE125	wt21_stem_R1	17.7819	5.58141	31.3881	7.47219	>99.3%
	PE125	wt21_stem_R2	17.1059	4.91229	28.7169	6.47644	>99.3%	16.9486
	PE125	ago5_stem_R1	17.1704	5.81488	33.8657	7.82992	>99.3%
	PE125	ago5_stem_R2	17.3327	4.29894	24.8025	5.41794	>99.3%	16.2479
	PE125	ago9_stem_R1	15.3746	3.19968	20.8114	4.18987	>99.3%
	PE125	ago9_stem_R2	13.1216	4.54526	34.6395	5.74979	>99.3%	11.9397
	PE125	ago59_stem_R1	18.1817	5.173	28.4517	6.76652	>99.3%
	PE125	ago59_stem_R2	17.518	4.1589	23.7407	5.28766	>99.3%	14.0542
resequencing	SR75	wt21_stem_R1	12.7	4.4	34.6457	2	>99.3%
resequencing	SR75	wt21_stem_R2	11.8	3.8	32.2034	1	>99.3%
resequencing	SR75	ago5_stem_R1	12.7	4.6	36.2205	2	>99.3%
resequencing	SR75	ago5_stem_R2	11.7	3.4	29.0598	1	>99.3%
resequencing	SR75	ago9_stem_R1	11.8	3.1	26.2712	1	>99.3%
resequencing	SR75	ago9_stem_R2	11.3	3.9	34.5133	1	>99.3%
resequencing	SR75	ago59_stem_R1	13	4.2	32.3077	1	>99.3%
resequencing	SR75	ago59_stem_R2	12.8	3.5	27.3438	1	>99.3%
	SR75	wt21_sperm_R1	40.9661	14.4721	35.327	6.4239	>99.2%
	SR75	wt21_sperm_R2	45.9153	16.2272	35.3415	7.2116	>99.2%	13.6355
	SR75	ago5_sperm_R1	41.8704	12.3819	29.5721	5.5133	>99.2%
	SR75	ago5_sperm_R2	46.3566	17.0375	36.753	7.5845	>99.2%	13.0978
	SR75	ago9_sperm_R1	44.9311	14.6265	32.5532	6.5037	>99.2%
	SR75	ago9_sperm_R2	48.6626	16.0989	33.0828	7.1596	>99.2%	13.6633
	SR75	ago59_sperm_R1	42.0645	13.7584	32.7079	6.1221	>99.2%
	SR75	ago59_sperm_R2	41.1387	13.763	33.4552	6.1196	>99.2%	12.2417

### Sheet: singleNuclei_mRNAseq
All raw sequencing data, processed data, description of individual samples and library strategies are available at the Gene Expression Omnibus under accession number GSE192611
Sample Name	Samtools: M Reads Mapped	% rRNA	dupInt	% Dups	5'-3' bias	Qualimap: M Aligned	Error rate	M Non-Primary	Samtools: M Reads Mapped	% Mapped	M Total seqs	STAR: % Aligned	STAR uniquely mapped reads: M Aligned	% Dups	% GC	M Seqs	% BP Trimmed	% Dups	% GC	M Seqs
bulk_p1_R1	3.6	0.0242	0.0017	0.633	1.79	2.7	0.0017	0.9	2.7	1	2.7	0.693	1.9	0.592	0.47	2.8	0.011	0.583	0.47	2.8
bulk_p2_R1	3.1	0.0147	0.0001	0.508	1.09	2.2	0.0039	0.8	2.2	1	2.2	0.629	1.6	0.413	0.44	2.5	0.018	0.411	0.44	2.5
neg_p2_R1												0.033	0.1	0.34	0.62	3.2	0.031	0.335	0.62	3.2
neg_p2_R2												0.014	0.1	0.421	0.63	3.6	0.028	0.412	0.64	3.6
sn_p1_R1	9.3	0.0213	0.0036	0.974	1.99	6.3	0.0032	3	6.3	1	6.3	0.54	4.1	0.934	0.47	7.6	0.04	0.933	0.48	7.5
sn_p1_R10	0	0.0366	0.0001	0.256		0	0.0042	0	0	1	0	0.434	0	0.203	0.51	0	0.019	0.195	0.51	0
sn_p1_R11	4.8	0.0356	0.0034	0.89	1.72	3.3	0.003	1.6	3.3	1	3.3	0.534	1.9	0.844	0.48	3.6	0.024	0.836	0.49	3.6
sn_p1_R12	0	0.0308	0.0001	0.119		0	0.0037	0	0	1	0	0.604	0	0.081	0.48	0	0.021	0.081	0.49	0
sn_p1_R13	7.8	0.0113	0.0022	0.95	1.68	6	0.0025	1.8	6	1	6	0.609	4.5	0.917	0.48	7.4	0.016	0.907	0.48	7.4
sn_p1_R14	0	0.0154	0.0001	0.147	3.77	0	0.0036	0	0	1	0	0.592	0	0.11	0.48	0	0.019	0.109	0.48	0
sn_p1_R15	3.2	0.0209	0.0025	0.754	1.68	2.4	0.0023	0.8	2.4	1	2.4	0.629	1.6	0.697	0.48	2.6	0.013	0.679	0.49	2.6
sn_p1_R16	0	0.0216	0.0001	0.257		0	0.0037	0	0	1	0	0.438	0	0.189	0.51	0	0.018	0.182	0.51	0
sn_p1_R17	0	0.042	0.0001	0.318		0	0.0063	0	0	1	0	0.417	0	0.245	0.49	0	0.027	0.245	0.5	0
sn_p1_R18	0	0.0279	0.0005	0.35	3.72	0	0.0047	0	0	1	0	0.454	0	0.29	0.49	0	0.017	0.286	0.5	0
sn_p1_R19	4	0.0459	0.0012	0.927	1.97	2.8	0.0025	1.3	2.8	1	2.8	0.49	1.7	0.884	0.5	3.5	0.017	0.874	0.5	3.5
sn_p1_R2	9	0.0571	0.0013	0.96	1.86	6.1	0.0029	2.9	6.1	1	6.1	0.463	3.5	0.923	0.5	7.6	0.017	0.914	0.5	7.5
sn_p1_R20	0	0.0386	0.0006	0.314	4.62	0	0.0036	0	0	1	0	0.575	0	0.272	0.49	0	0.015	0.267	0.48	0
sn_p1_R21	3.3	0.0335	0.001	0.858	1.91	2.5	0.0023	0.8	2.5	1	2.5	0.591	1.7	0.814	0.49	2.9	0.012	0.803	0.48	2.9
sn_p1_R22	7	0.0205	0.0015	0.895	1.71	5.2	0.0026	1.8	5.2	1	5.2	0.611	3.7	0.855	0.48	6.1	0.014	0.842	0.48	6.1
sn_p1_R23	0	0.0286	0	0.148	2.37	0	0.0028	0	0	1	0	0.568	0	0.115	0.49	0	0.018	0.112	0.48	0
sn_p1_R24	0	0.0314	0	0.083		0	0.0047	0	0	1	0	0.368	0	0.035	0.5	0	0.015	0.031	0.51	0
sn_p1_R25	0	0.0274	0.0001	0.186		0	0.0062	0	0	1	0	0.498	0	0.133	0.48	0	0.028	0.131	0.49	0
sn_p1_R26	4.4	0.0378	0.003	0.867	1.79	2.9	0.0023	1.4	2.9	1	2.9	0.498	1.7	0.819	0.5	3.4	0.012	0.809	0.5	3.4
sn_p1_R27	2.6	0.0189	0.0023	0.713	1.68	2	0.0021	0.6	2	1	2	0.679	1.5	0.661	0.47	2.2	0.012	0.649	0.48	2.2
sn_p1_R28	0	0.0409	0.0001	0.12		0	0.0044	0	0	1	0	0.593	0	0.082	0.49	0	0.022	0.081	0.49	0
sn_p1_R29	3	0.0181	0.003	0.876	1.8	2.3	0.0035	0.7	2.3	1	2.3	0.709	1.8	0.791	0.46	2.5	0.016	0.751	0.46	2.5
sn_p1_R3	4.4	0.0473	0.0013	0.892	1.81	3.2	0.003	1.2	3.2	1	3.2	0.605	2.1	0.851	0.47	3.6	0.025	0.842	0.48	3.5
sn_p1_R30	0	0.027	0.0001	0.135		0	0.0032	0	0	1	0	0.493	0	0.26	0.48	0	0.064	0.26	0.48	0
sn_p1_R31	0	0.0299	0.0001	0.154	6.06	0	0.003	0	0	1	0	0.575	0	0.121	0.49	0	0.017	0.114	0.49	0
sn_p1_R32	0	0.0242	0	0.139		0	0.004	0	0	1	0	0.481	0	0.094	0.5	0	0.015	0.086	0.5	0
sn_p1_R33	4.9	0.0191	0.0027	0.845	1.68	3.5	0.0043	1.4	3.5	1	3.5	0.604	2.4	0.802	0.46	4.1	0.025	0.795	0.47	4
sn_p1_R34	5.6	0.0424	0.0015	0.956	6.4	3.4	0.0042	2.2	3.4	1	3.4	0.335	1.6	0.906	0.51	4.9	0.023	0.901	0.51	4.9
sn_p1_R35	3.5	0.0367	0.0015	0.846	1.97	2.6	0.0034	0.9	2.6	1	2.6	0.615	1.9	0.802	0.48	3.1	0.013	0.791	0.48	3.1
sn_p1_R36	12.7	0.0346	0.0056	0.957	1.68	10.1	0.0029	2.6	10.1	1	10.1	0.729	8.3	0.925	0.47	11.5	0.023	0.919	0.47	11.4
sn_p1_R37	3.9	0.03	0.0013	0.872	1.98	2.8	0.0028	1.1	2.8	1	2.8	0.572	1.9	0.826	0.48	3.3	0.015	0.817	0.48	3.3
sn_p1_R38	4.1	0.0223	0.001	0.926	2.13	3.1	0.0029	1	3.1	1	3.1	0.569	2.3	0.889	0.49	4.1	0.019	0.88	0.49	4.1
sn_p1_R39	3.8	0.0398	0.0019	0.872	1.8	2.8	0.0022	1.1	2.8	1	2.8	0.593	1.8	0.821	0.48	3.1	0.013	0.804	0.48	3.1
sn_p1_R4	0.1	0.0256	0.0003	0.274	3.41	0	0.0029	0	0	1	0	0.613	0	0.227	0.48	0.1	0.014	0.224	0.49	0.1
sn_p1_R40	6.4	0.022	0.0036	0.901	1.71	4.8	0.0019	1.6	4.8	1	4.8	0.645	3.5	0.867	0.47	5.4	0.012	0.854	0.47	5.4
sn_p1_R41	5.1	0.028	0.0023	0.832	1.71	3.9	0.0023	1.3	3.9	1	3.9	0.629	2.7	0.785	0.48	4.3	0.014	0.771	0.49	4.3
sn_p1_R42	10.1	0.0329	0.0018	0.965	1.89	7.7	0.0024	2.4	7.7	1	7.7	0.575	5.6	0.933	0.49	9.7	0.013	0.924	0.49	9.7
sn_p1_R43	0	0.0349	0	0.158	1.82	0	0.0039	0	0	1	0	0.561	0	0.118	0.48	0	0.022	0.122	0.48	0
sn_p1_R44	6.8	0.0401	0.003	0.899	1.58	5	0.0018	1.8	5	1	5	0.635	3.4	0.863	0.48	5.3	0.012	0.853	0.48	5.3
sn_p1_R45	4.6	0.0397	0.0012	0.851	1.67	3.5	0.0022	1.1	3.5	1	3.5	0.631	2.5	0.805	0.49	3.9	0.013	0.793	0.49	3.9
sn_p1_R46	1.8	0.0504	0.0014	0.78	1.66	1.1	0.0037	0.7	1.1	1	1.1	0.421	0.5	0.685	0.52	1.2	0.015	0.663	0.52	1.2
sn_p1_R47	3.1	0.0319	0.0013	0.886	1.77	2.2	0.0028	0.8	2.2	1	2.2	0.524	1.5	0.834	0.5	2.8	0.014	0.818	0.5	2.8
sn_p1_R48	6.5	0.0183	0.0023	0.957	1.95	4.9	0.0026	1.6	4.9	1	4.9	0.569	3.5	0.925	0.49	6.1	0.015	0.917	0.49	6.1
sn_p1_R49	1.4	0.0158	0.0014	0.893	4.02	1	0.008	0.4	1	1	1	0.468	0.7	0.831	0.47	1.5	0.046	0.831	0.48	1.5
sn_p1_R5	5.2	0.0387	0.0012	0.923	1.69	3.3	0.0042	1.9	3.3	1	3.3	0.451	1.8	0.877	0.48	4	0.029	0.871	0.49	3.9
sn_p1_R50	9	0.0259	0.0041	0.912	1.57	6.9	0.0023	2.1	6.9	1	6.9	0.656	5.1	0.876	0.47	7.8	0.012	0.864	0.47	7.8
sn_p1_R51	0	0.0261	0	0.112		0	0.0038	0	0	1	0	0.539	0	0.093	0.48	0	0.023	0.101	0.48	0
sn_p1_R52	1.3	0.0243	0.0008	0.901	7.78	1.1	0.0022	0.3	1.1	1	1.1	0.651	0.8	0.862	0.47	1.3	0.012	0.851	0.48	1.3
sn_p1_R53	0	0.0272	0.0001	0.163	2.54	0	0.0037	0	0	1	0	0.55	0	0.123	0.48	0	0.022	0.124	0.48	0
sn_p1_R54	4.5	0.0199	0.0021	0.857	1.68	3.2	0.0022	1.4	3.2	1	3.2	0.523	1.9	0.807	0.49	3.7	0.012	0.795	0.49	3.7
sn_p1_R55	0	0.0272	0	0.126		0	0.0033	0	0	1	0	0.548	0	0.096	0.49	0	0.016	0.092	0.49	0
sn_p1_R56	0.1	0.0264	0.0001	0.307	3.54	0.1	0.0023	0	0.1	1	0.1	0.575	0	0.257	0.49	0.1	0.013	0.253	0.49	0.1
sn_p1_R57	0	0.0311	0	0.202	1.19	0	0.0055	0	0	1	0	0.507	0	0.141	0.49	0	0.027	0.135	0.49	0
sn_p1_R58	7.6	0.044	0.0022	0.951	1.71	5.1	0.003	2.5	5.1	1	5.1	0.447	2.9	0.911	0.52	6.5	0.012	0.9	0.52	6.5
sn_p1_R59	4	0.022	0.0039	0.827	1.63	3.2	0.0021	0.8	3.2	1	3.2	0.707	2.5	0.788	0.47	3.5	0.014	0.778	0.47	3.5
sn_p1_R6	0.6	0.0235	0.0008	0.703	2.55	0.4	0.0057	0.2	0.4	1	0.4	0.555	0.3	0.603	0.46	0.5	0.041	0.584	0.47	0.5
sn_p1_R60	2.9	0.0235	0.0012	0.927	5.09	2.3	0.0023	0.6	2.3	1	2.3	0.626	1.8	0.894	0.48	2.9	0.012	0.883	0.48	2.9
sn_p1_R61	5.3	0.0236	0.0015	0.894	1.59	3.5	0.0021	1.8	3.5	1	3.5	0.5	2	0.854	0.49	4	0.011	0.843	0.49	4
sn_p1_R62	4	0.0184	0.0017	0.864	1.56	3	0.0022	0.9	3	1	3	0.671	2.2	0.813	0.47	3.3	0.013	0.793	0.47	3.3
sn_p1_R63	4.5	0.0233	0.0035	0.852	1.65	3.4	0.002	1.1	3.4	1	3.4	0.675	2.4	0.813	0.47	3.6	0.012	0.798	0.47	3.6
sn_p1_R64	5.3	0.0402	0.0034	0.957	2.38	3.3	0.003	2	3.3	1	3.3	0.374	1.4	0.915	0.52	3.7	0.017	0.908	0.52	3.7
sn_p1_R65	3.8	0.0527	0.0021	0.912	1.8	2.4	0.0063	1.5	2.4	1	2.4	0.358	1.1	0.836	0.49	3.2	0.03	0.828	0.5	3.2
sn_p1_R66	7.5	0.0262	0.0027	0.933	1.55	5.3	0.0039	2.2	5.3	1	5.3	0.461	3.4	0.891	0.49	7.4	0.017	0.881	0.5	7.3
sn_p1_R67	3.9	0.0282	0.0024	0.79	1.62	2.9	0.0024	1	2.9	1	2.9	0.611	2	0.742	0.48	3.3	0.012	0.73	0.48	3.3
sn_p1_R68	6.9	0.0381	0.0026	0.892	1.6	5.1	0.0028	1.7	5.1	1	5.1	0.582	3.6	0.852	0.49	6.2	0.014	0.842	0.49	6.2
sn_p1_R69	5.5	0.0514	0.0013	0.852	1.76	3.6	0.0022	1.8	3.6	1	3.6	0.485	2	0.8	0.51	4	0.011	0.79	0.51	4
sn_p1_R7	6.8	0.0318	0.0013	0.949	1.88	4.4	0.0044	2.4	4.4	1	4.4	0.435	2.3	0.904	0.5	5.2	0.026	0.9	0.51	5.2
sn_p1_R70	5.2	0.0271	0.0018	0.794	1.83	3.8	0.0029	1.5	3.8	1	3.8	0.599	2.5	0.749	0.48	4.2	0.012	0.737	0.48	4.2
sn_p1_R71	0	0.0296	0	0.18	0	0	0.0037	0	0	1	0	0.53	0	0.144	0.49	0	0.016	0.137	0.49	0
sn_p1_R72	0	0.0271	0.0001	0.188	1.88	0	0.0044	0	0	1	0	0.461	0	0.129	0.5	0	0.019	0.123	0.5	0
sn_p1_R73	0	0.0317	0.0001	0.183		0	0.0056	0	0	1	0	0.473	0	0.132	0.49	0	0.026	0.128	0.49	0
sn_p1_R74	0	0.0287	0.0004	0.29		0	0.0046	0	0	1	0	0.444	0	0.23	0.5	0	0.018	0.221	0.5	0
sn_p1_R75	0	0.0313	0.0003	0.23	5	0	0.0033	0	0	1	0	0.499	0	0.179	0.47	0	0.043	0.183	0.47	0
sn_p1_R76	0	0.039	0.0005	0.259		0	0.0039	0	0	1	0	0.59	0	0.23	0.48	0	0.018	0.224	0.48	0
sn_p1_R77	7.3	0.0244	0.0026	0.835	1.57	5.6	0.0021	1.7	5.6	1	5.6	0.671	4.2	0.796	0.47	6.2	0.011	0.783	0.47	6.2
sn_p1_R78	1.3	0.0143	0.0012	0.817	1.73	1	0.0039	0.3	1	1	1	0.601	0.8	0.772	0.48	1.3	0.021	0.761	0.48	1.3
sn_p1_R79	4.4	0.0406	0.0033	0.846	1.6	3.2	0.003	1.3	3.2	1	3.2	0.565	2.1	0.793	0.49	3.7	0.014	0.78	0.49	3.7
sn_p1_R8	0.1	0.0416	0.0004	0.562	7.85	0	0.0035	0	0	1	0	0.377	0	0.474	0.52	0.1	0.018	0.468	0.52	0.1
sn_p1_R80	11.2	0.039	0.0054	0.975	2.28	7.3	0.0046	3.9	7.3	1	7.3	0.425	4.4	0.938	0.49	10.5	0.021	0.934	0.49	10.4
sn_p1_R81	1.4	0.0379	0.0021	0.819	1.93	1	0.0118	0.5	1	1	1	0.127	0.6	0.713	0.52	4.5	0.011	0.698	0.52	4.5
sn_p1_R82	3.5	0.0258	0.0029	0.863	1.61	2.8	0.0056	0.8	2.8	1	2.8	0.473	2.1	0.82	0.49	4.4	0.014	0.808	0.5	4.4
sn_p1_R83	0	0.0356	0.0002	0.133		0	0.0045	0	0	1	0	0.58	0	0.091	0.48	0	0.023	0.092	0.49	0
sn_p1_R84	0.1	0.0225	0.0002	0.246	2.51	0.1	0.0027	0	0.1	1	0.1	0.602	0	0.201	0.48	0.1	0.014	0.198	0.48	0.1
sn_p1_R85	0	0.0245	0.0002	0.146		0	0.0042	0	0	1	0	0.537	0	0.108	0.48	0	0.02	0.109	0.49	0
sn_p1_R86	0	0.0377	0	0.167	1.51	0	0.0039	0	0	1	0	0.532	0	0.123	0.49	0	0.015	0.119	0.49	0
sn_p1_R87	0	0.0381	0.0001	0.206		0	0.0061	0	0	1	0	0.391	0	0.141	0.5	0	0.023	0.137	0.5	0
sn_p1_R88	1.4	0.0514	0.0021	0.735	1.8	0.9	0.0058	0.5	0.9	1	0.9	0.341	0.5	0.593	0.5	1.5	0.014	0.584	0.5	1.5
sn_p1_R89	0	0.0355	0	0.094		0	0.0037	0	0	1	0	0.488	0	0.064	0.49	0	0.021	0.072	0.49	0
sn_p1_R9	4.4	0.0265	0.0035	0.918	1.91	3.1	0.0028	1.2	3.1	1	3.1	0.571	2	0.879	0.48	3.6	0.02	0.87	0.49	3.6
sn_p1_R90	2.4	0.0303	0.0034	0.818	1.51	1.7	0.0049	0.7	1.7	1	1.7	0.364	1.1	0.747	0.5	3.1	0.013	0.735	0.51	3.1
sn_p1_R91	3.9	0.1067	0.0012	0.884	1.84	2.3	0.0038	1.5	2.3	1	2.3	0.285	0.8	0.798	0.54	2.9	0.011	0.791	0.54	2.9
sn_p1_R92	0	0.0442	0.0001	0.234		0	0.0044	0	0	1	0	0.385	0	0.162	0.51	0	0.015	0.156	0.51	0
sn_p1_R93	0	0.0263	0	0.215	2.44	0	0.0027	0	0	1	0	0.572	0	0.175	0.49	0	0.014	0.17	0.49	0
sn_p2_R1	2	0.0501	0.0026	0.758	1.61	1	0.0089	1	1	1	1	0.181	0.4	0.433	0.52	2.2	0.028	0.437	0.52	2.2
sn_p2_R10	1.3	0.021	0.0019	0.611	1.52	0.8	0.0078	0.4	0.8	1	0.8	0.187	0.5	0.353	0.56	2.8	0.023	0.349	0.56	2.8
sn_p2_R11	1.9	0.0238	0.0025	0.681	1.46	1.2	0.0087	0.6	1.2	1	1.2	0.257	0.7	0.392	0.53	2.8	0.03	0.395	0.53	2.8
sn_p2_R12	3.2	0.0216	0.0047	0.749	1.87	1.9	0.0082	1.3	1.9	1	1.9	0.356	1.1	0.56	0.46	3.2	0.028	0.564	0.46	3.2
sn_p2_R13	1.7	0.0225	0.0032	0.705	1.54	1.1	0.0087	0.5	1.1	1	1.1	0.198	0.7	0.437	0.55	3.6	0.024	0.433	0.55	3.6
sn_p2_R14												0.002	0	0.389	0.58	0.9	0.022	0.381	0.58	0.9
sn_p2_R15	0	0.0207	0.0001	0.115		0	0.015	0	0	1	0	0.134	0	0.156	0.56	0	0.032	0.147	0.56	0
sn_p2_R16	0	0.0287	0.0001	0.132		0	0.0189	0	0	1	0	0.12	0	0.157	0.56	0	0.028	0.145	0.56	0
sn_p2_R17	1.7	0.0285	0.003	0.72	1.93	1.1	0.0112	0.6	1.1	1	1.1	0.198	0.7	0.402	0.53	3.5	0.026	0.404	0.54	3.5
sn_p2_R18	2.5	0.0161	0.0032	0.618	1.28	1.5	0.0067	1	1.5	1	1.5	0.268	0.9	0.411	0.52	3.5	0.024	0.412	0.52	3.5
sn_p2_R19	2.2	0.0337	0.0019	0.722	1.54	1.3	0.0077	1	1.3	1	1.3	0.21	0.6	0.412	0.53	2.9	0.025	0.412	0.53	2.9
sn_p2_R2	1.4	0.0432	0.0034	0.739	2.65	0.8	0.0116	0.6	0.8	1	0.8	0.147	0.4	0.364	0.54	2.6	0.027	0.367	0.54	2.6
sn_p2_R20	2.3	0.033	0.0041	0.721	1.71	1.2	0.0075	1.1	1.2	1	1.2	0.164	0.6	0.408	0.53	3.7	0.029	0.411	0.53	3.7
sn_p2_R21	1.8	0.033	0.004	0.76	4.2	1	0.0092	0.8	1	1	1	0.152	0.5	0.402	0.55	3.3	0.03	0.406	0.55	3.3
sn_p2_R22	1.2	0.0191	0.0028	0.642	5.81	0.8	0.0088	0.4	0.8	1	0.8	0.188	0.5	0.358	0.55	2.5	0.026	0.358	0.55	2.5
sn_p2_R23	2.1	0.0229	0.0039	0.77	1.69	1.2	0.0136	0.8	1.2	1	1.2	0.187	0.7	0.387	0.52	3.8	0.031	0.395	0.52	3.8
sn_p2_R24	2	0.0292	0.0035	0.698	2.36	1.3	0.0107	0.8	1.3	1	1.3	0.225	0.7	0.409	0.52	3.2	0.028	0.412	0.53	3.2
sn_p2_R25	0.6	0.011	0.0028	0.66	1.43	0.4	0.0133	0.2	0.4	1	0.4	0.124	0.3	0.325	0.58	2.5	0.03	0.324	0.58	2.5
sn_p2_R26	2	0.0326	0.0029	0.728	1.38	1.1	0.009	0.9	1.1	1	1.1	0.146	0.5	0.407	0.55	3.4	0.026	0.407	0.55	3.4
sn_p2_R27	0	0.0416	0.0012	0.462		0	0.0217	0	0	1	0	0.054	0	0.244	0.59	0	0.019	0.237	0.59	0
sn_p2_R28	1.5	0.0229	0.0038	0.685	1.52	1	0.0088	0.6	1	1	1	0.173	0.5	0.4	0.55	3.1	0.026	0.399	0.55	3.1
sn_p2_R29	0.5	0.02	0.0022	0.597	1.64	0.3	0.0103	0.2	0.3	1	0.3	0.174	0.2	0.265	0.53	1	0.031	0.267	0.53	1
sn_p2_R3	2.1	0.0709	0.0016	0.64	1.54	1.3	0.0062	0.8	1.3	1	1.3	0.263	0.7	0.376	0.53	2.7	0.024	0.377	0.53	2.7
sn_p2_R30	2.3	0.0195	0.0012	0.595	1.29	1.6	0.0047	0.7	1.6	1	1.6	0.369	1	0.405	0.51	2.6	0.021	0.403	0.51	2.6
sn_p2_R31	4.2	0.0395	0.0033	0.723	1.4	2.4	0.0078	1.8	2.4	1	2.4	0.249	1.3	0.479	0.52	5.1	0.024	0.479	0.52	5.1
sn_p2_R32	2.5	0.0321	0.0011	0.632	1.15	1.7	0.0047	0.8	1.7	1	1.7	0.361	1	0.424	0.51	2.8	0.021	0.423	0.5	2.8
sn_p2_R33	2.5	0.0209	0.0017	0.637	1.34	1.6	0.0071	0.9	1.6	1	1.6	0.295	0.9	0.422	0.52	3.1	0.021	0.421	0.52	3.1
sn_p2_R34	1.7	0.0365	0.0029	0.722	1.81	0.9	0.0115	0.8	0.9	1	0.9	0.145	0.5	0.38	0.55	3.2	0.031	0.381	0.55	3.2
sn_p2_R35	1	0.0212	0.0029	0.615	2.23	0.6	0.0144	0.4	0.6	1	0.6	0.14	0.4	0.343	0.56	2.8	0.026	0.341	0.56	2.8
sn_p2_R36	3.3	0.0149	0.002	0.628	1.12	2.1	0.0094	1.2	2.1	1	2.1	0.331	1.3	0.433	0.49	3.8	0.024	0.434	0.49	3.8
sn_p2_R37	1.3	0.0325	0.0025	0.643	1.48	0.8	0.0085	0.5	0.8	1	0.8	0.181	0.4	0.335	0.56	2.5	0.03	0.336	0.56	2.5
sn_p2_R38	0.9	0.0404	0.0022	0.713		0.5	0.0106	0.4	0.5	1	0.5	0.11	0.3	0.327	0.58	2.3	0.029	0.326	0.58	2.3
sn_p2_R39	1.8	0.0093	0.0016	0.456	1.15	1.4	0.0053	0.4	1.4	1	1.4	0.386	1.2	0.298	0.53	3	0.024	0.292	0.53	3
sn_p2_R4	2	0.0255	0.0032	0.683	1.48	1.2	0.0072	0.9	1.2	1	1.2	0.209	0.6	0.401	0.54	3.1	0.024	0.4	0.54	3.1
sn_p2_R40	4	0.0101	0.0024	0.685	1.37	2.7	0.0056	1.4	2.7	1	2.7	0.48	1.7	0.55	0.45	3.5	0.022	0.551	0.45	3.5
sn_p2_R41	1.5	0.0177	0.0028	0.603	1.24	1	0.0073	0.5	1	1	1	0.201	0.7	0.373	0.56	3.3	0.025	0.369	0.56	3.3
sn_p2_R42	2.9	0.0345	0.0041	0.729	1.5	1.7	0.0062	1.2	1.7	1	1.7	0.199	0.9	0.453	0.54	4.5	0.029	0.453	0.54	4.4
sn_p2_R43	1.2	0.0305	0.0028	0.684	1.91	0.8	0.0118	0.4	0.8	1	0.8	0.152	0.5	0.375	0.57	3	0.028	0.374	0.57	3
sn_p2_R44	2.5	0.0175	0.0034	0.693	1.42	1.3	0.0064	1.1	1.3	1	1.3	0.192	0.8	0.427	0.55	4	0.027	0.425	0.55	4
sn_p2_R45	1.3	0.0177	0.0031	0.689	1.96	0.9	0.007	0.4	0.9	1	0.9	0.191	0.6	0.398	0.56	3.1	0.026	0.395	0.57	3.1
sn_p2_R46	1	0.0517	0.002	0.692	2.65	0.6	0.0072	0.4	0.6	1	0.6	0.196	0.3	0.347	0.53	1.5	0.028	0.346	0.53	1.5
sn_p2_R47	1.4	0.0213	0.0039	0.703	1.78	0.9	0.0083	0.5	0.9	1	0.9	0.161	0.6	0.384	0.56	3.5	0.028	0.382	0.56	3.5
sn_p2_R48	1.7	0.0306	0.0043	0.705	3.16	1.1	0.0101	0.6	1.1	1	1.1	0.17	0.7	0.425	0.56	3.9	0.027	0.422	0.56	3.9
sn_p2_R49	1.5	0.0556	0.0022	0.556	1.38	1.1	0.0059	0.4	1.1	1	1.1	0.253	0.8	0.362	0.56	3.3	0.025	0.358	0.56	3.3
sn_p2_R5	1.9	0.042	0.0013	0.643	1.56	1.2	0.0067	0.7	1.2	1	1.2	0.227	0.7	0.35	0.54	2.9	0.024	0.349	0.54	2.9
sn_p2_R50	1.2	0.0711	0.0033	0.618	1.9	0.8	0.0119	0.4	0.8	1	0.8	0.14	0.6	0.388	0.58	4.3	0.031	0.385	0.58	4.3
sn_p2_R51	1.9	0.0418	0.0029	0.733	1.77	1.2	0.0043	0.8	1.2	1	1.2	0.199	0.7	0.42	0.54	3.3	0.028	0.423	0.54	3.3
sn_p2_R52	1.5	0.0171	0.002	0.605	1.29	1	0.0051	0.5	1	1	1	0.237	0.7	0.363	0.55	2.9	0.026	0.36	0.55	2.9
sn_p2_R53	1.5	0.0332	0.0033	0.76	3.16	0.8	0.0095	0.7	0.8	1	0.8	0.124	0.4	0.377	0.56	3.1	0.03	0.378	0.56	3.1
sn_p2_R54	1.2	0.0154	0.0024	0.62	8.72	0.7	0.0087	0.4	0.7	1	0.7	0.159	0.5	0.356	0.57	2.9	0.028	0.353	0.57	2.9
sn_p2_R55	2.2	0.0223	0.0017	0.636	1.41	1.4	0.0048	0.8	1.4	1	1.4	0.241	0.8	0.383	0.55	3.3	0.025	0.381	0.55	3.3
sn_p2_R56	1.6	0.0386	0.0029	0.727	2.51	1	0.0068	0.6	1	1	1	0.166	0.5	0.402	0.56	3.1	0.026	0.4	0.56	3.1
sn_p2_R57												0.002	0	0.726	0.55	1.6	0.018	0.72	0.55	1.6
sn_p2_R58	2.6	0.0132	0.0017	0.563	1.32	1.8	0.0038	0.8	1.8	1	1.8	0.366	1.2	0.377	0.51	3.3	0.021	0.375	0.51	3.3
sn_p2_R59	1.6	0.0298	0.0041	0.693	1.43	1	0.0094	0.6	1	1	1	0.166	0.6	0.375	0.55	3.4	0.032	0.378	0.55	3.4
sn_p2_R6	0.8	0.0501	0.0022	0.687	7.69	0.5	0.01	0.3	0.5	1	0.5	0.165	0.2	0.331	0.55	1.5	0.028	0.326	0.55	1.5
sn_p2_R60	1.8	0.0159	0.0028	0.606	1.47	1.2	0.0062	0.6	1.2	1	1.2	0.224	0.8	0.384	0.56	3.5	0.025	0.38	0.56	3.5
sn_p2_R61	0.9	0.0206	0.0022	0.596	1.9	0.6	0.0079	0.3	0.6	1	0.6	0.136	0.4	0.335	0.59	2.6	0.025	0.331	0.59	2.6
sn_p2_R62	1.1	0.0782	0.0013	0.685	1.63	0.7	0.0066	0.4	0.7	1	0.7	0.161	0.3	0.33	0.58	2.1	0.021	0.325	0.58	2.1
sn_p2_R63	2.1	0.0146	0.0017	0.605	1.11	1.5	0.007	0.6	1.5	1	1.5	0.309	1	0.383	0.52	3.2	0.023	0.381	0.52	3.2
sn_p2_R64	0.9	0.0413	0.0034	0.711		0.5	0.0112	0.4	0.5	1	0.5	0.098	0.3	0.378	0.59	2.8	0.025	0.373	0.59	2.8
sn_p2_R65												0.003	0	0.704	0.52	1.7	0.019	0.698	0.52	1.7
sn_p2_R66	1	0.0333	0.0041	0.685	2.13	0.6	0.011	0.4	0.6	1	0.6	0.119	0.4	0.367	0.58	3.3	0.029	0.366	0.58	3.3
sn_p2_R67	1.7	0.0421	0.0038	0.696	1.67	1	0.007	0.7	1	1	1	0.145	0.5	0.392	0.57	3.7	0.027	0.389	0.57	3.7
sn_p2_R68	0.8	0.0321	0.002	0.578	2.16	0.5	0.0085	0.2	0.5	1	0.5	0.147	0.4	0.325	0.59	2.7	0.027	0.321	0.59	2.7
sn_p2_R69	2.3	0.0116	0.0012	0.538	1.14	1.7	0.0047	0.6	1.7	1	1.7	0.4	1.1	0.361	0.51	2.8	0.021	0.359	0.51	2.8
sn_p2_R7	0	0.0279	0.0002	0.158		0	0.0215	0	0	1	0	0.14	0	0.167	0.55	0	0.035	0.163	0.55	0
sn_p2_R70	3	0.0274	0.0011	0.75	1.26	1.9	0.004	1.1	1.9	1	1.9	0.296	0.8	0.516	0.54	2.9	0.021	0.515	0.54	2.9
sn_p2_R71	0.9	0.0159	0.0012	0.542	1.83	0.6	0.0066	0.3	0.6	1	0.6	0.144	0.4	0.314	0.6	2.8	0.026	0.31	0.6	2.8
sn_p2_R72	2.2	0.0217	0.0034	0.762	1.68	1.2	0.009	1	1.2	1	1.2	0.192	0.6	0.416	0.54	3.1	0.028	0.422	0.54	3.1
sn_p2_R73												0.003	0	0.718	0.53	1.2	0.018	0.713	0.53	1.2
sn_p2_R74	0.8	0.023	0.0023	0.607	7.36	0.6	0.0083	0.3	0.6	1	0.6	0.114	0.4	0.379	0.6	3.4	0.024	0.372	0.6	3.4
sn_p2_R75	1.8	0.0096	0.0031	0.574	1.44	1.3	0.0063	0.6	1.3	1	1.3	0.238	1	0.386	0.55	4.1	0.025	0.383	0.55	4.1
sn_p2_R76	1.1	0.0379	0.0015	0.66	2.01	0.8	0.0068	0.4	0.8	1	0.8	0.154	0.5	0.383	0.58	3.2	0.025	0.378	0.58	3.2
sn_p2_R77	1.3	0.0093	0.0016	0.531	1.36	1	0.0077	0.4	1	1	1	0.284	0.7	0.322	0.54	2.5	0.025	0.32	0.54	2.5
sn_p2_R78	1.8	0.0362	0.004	0.806	17.82	1	0.0082	0.8	1	1	1	0.136	0.5	0.419	0.55	3.4	0.027	0.422	0.55	3.4
sn_p2_R79	1.5	0.0156	0.0025	0.579	1.38	1	0.0068	0.5	1	1	1	0.204	0.7	0.361	0.56	3.3	0.025	0.358	0.56	3.3
sn_p2_R8	0	0.0422	0.0001	0.108		0	0.015	0	0	1	0	0.123	0	0.148	0.55	0	0.035	0.139	0.55	0
sn_p2_R80	1.7	0.0304	0.0034	0.656	1.27	1.1	0.0115	0.5	1.1	1	1.1	0.219	0.8	0.405	0.55	3.5	0.025	0.402	0.55	3.5
sn_p2_R81	1.1	0.0232	0.0027	0.607	2.79	0.7	0.0062	0.4	0.7	1	0.7	0.139	0.5	0.38	0.59	3.5	0.024	0.373	0.59	3.5
sn_p2_R82	1	0.02	0.003	0.64	3.38	0.7	0.0066	0.3	0.7	1	0.7	0.131	0.4	0.366	0.59	3.3	0.03	0.36	0.59	3.3
sn_p2_R83	1.6	0.0095	0.0023	0.544	1.1	1.2	0.0058	0.4	1.2	1	1.2	0.268	0.8	0.341	0.55	3.1	0.025	0.338	0.55	3.1
sn_p2_R84	1.1	0.0094	0.002	0.529	1.36	0.8	0.0051	0.3	0.8	1	0.8	0.235	0.6	0.314	0.56	2.5	0.026	0.311	0.56	2.5
sn_p2_R85	0.8	0.0247	0.0023	0.622	119.22	0.6	0.0085	0.3	0.6	1	0.6	0.132	0.4	0.342	0.59	2.9	0.027	0.339	0.59	2.9
sn_p2_R86	0.8	0.0211	0.0025	0.679		0.5	0.0094	0.3	0.5	1	0.5	0.097	0.3	0.357	0.6	2.9	0.029	0.35	0.6	2.9
sn_p2_R87	1.6	0.0223	0.0024	0.643	1.49	1.1	0.0051	0.5	1.1	1	1.1	0.239	0.7	0.371	0.55	2.9	0.026	0.367	0.55	2.9
sn_p2_R88												0.001	0	0.454	0.51	2.2	0.019	0.441	0.51	2.2
sn_p2_R89												0.002	0	0.664	0.53	1.6	0.019	0.658	0.53	1.6
sn_p2_R9	1	0.0184	0.0024	0.639	1.54	0.7	0.0102	0.3	0.7	1	0.7	0.188	0.4	0.346	0.55	2.2	0.025	0.345	0.55	2.2
sn_p2_R90	0.9	0.0215	0.0028	0.646	3.25	0.6	0.0091	0.3	0.6	1	0.6	0.118	0.4	0.386	0.59	3.2	0.025	0.381	0.59	3.2
sn_p2_R91	0.7	0.019	0.0028	0.574	50.96	0.5	0.0073	0.2	0.5	1	0.5	0.119	0.3	0.312	0.6	2.6	0.028	0.308	0.6	2.6
sn_p2_R92	0.4	0.0158	0.0028	0.661	1.26	0.3	0.0123	0.1	0.3	1	0.3	0.092	0.2	0.335	0.6	2.6	0.028	0.33	0.61	2.6
sn_p2_R93	0	0.0227	0.0024	0.463	2.2	0	0.0063	0	0	1	0	0.128	0	0.339	0.6	0.1	0.019	0.329	0.6	0.1
1cell_p1_wt_smrt3_R1	1.4	0.006	0.0005	0.944		0.5	0.0246	0.9	0.5	1	0.5	0.091	0.2	0.859	0.31	6.7	0.423	0.566	0.2	2.1
1cell_p1_wt_smrt3_R2	1.3	0.0075	0.0062	0.949		0.5	0.0241	0.8	0.5	1	0.5	0.084	0.2	0.855	0.31	6	0.377	0.577	0.19	2.1
1cell_p1_wt_smrt3_R3	1	0.006	0.0001	0.928		0.4	0.0273	0.5	0.4	1	0.4	0.134	0.2	0.835	0.36	5.7	0.436	0.489	0.21	1.8
1cell_p1_wt_smrt3_R4	1.3	0.0074	0.0017	0.93		0.5	0.0191	0.8	0.5	1	0.5	0.109	0.2	0.856	0.31	5.3	0.403	0.589	0.19	1.8
1cell_p1_wt_smrt3_R5	1.7	0.0063	0.0058	0.933		0.6	0.0187	1.1	0.6	1	0.6	0.111	0.2	0.862	0.3	5.6	0.357	0.618	0.19	2.1
1cell_p1_wt_smrt3_R6	2.6	0.0065	0.0042	0.785	3.09	1.2	0.0136	1.4	1.2	1	1.2	0.23	0.7	0.805	0.33	7.9	0.327	0.536	0.23	3.1
1cell_p1_wt_smrt3_R7	2	0.0073	0.0027	0.822		0.9	0.0116	1.1	0.9	1	0.9	0.167	0.4	0.841	0.3	6.8	0.339	0.598	0.21	2.6
1cell_p1_wt_smrt3_R8	2	0.0072	0.0026	0.913		0.9	0.0177	1.2	0.9	1	0.9	0.138	0.4	0.871	0.32	8	0.359	0.619	0.2	2.9
1cell_p2_wt_smrt3_R1	1.8	0.0081	0.0032	0.9	29.64	0.8	0.0163	1	0.8	1	0.8	0.17	0.4	0.885	0.27	6	0.275	0.698	0.18	2.5
1cell_p2_wt_smrt3_R10	1.6	0.0039	0.0064	0.659	2.06	1.1	0.0071	0.6	1.1	1	1.1	0.361	0.8	0.746	0.33	4.7	0.228	0.554	0.28	2.1
1cell_p2_wt_smrt3_R11	2.4	0.0105	0.0009	0.967		1	0.0128	1.4	1	1	1	0.166	0.4	0.904	0.27	5.1	0.219	0.745	0.19	2.4
1cell_p2_wt_smrt3_R12	2.4	0.0055	0.0101	0.714	1.66	1.5	0.0059	1	1.5	1	1.5	0.352	0.9	0.77	0.34	6.1	0.222	0.574	0.3	2.7
1cell_p2_wt_smrt3_R2	1.8	0.0084	0.0028	0.803	6.1	0.9	0.0114	0.9	0.9	1	0.9	0.209	0.5	0.848	0.3	5.5	0.238	0.668	0.22	2.4
1cell_p2_wt_smrt3_R3	1.8	0.0063	0.0033	0.813	2.56	0.9	0.0116	1	0.9	1	0.9	0.168	0.5	0.864	0.28	6.4	0.245	0.696	0.19	2.7
1cell_p2_wt_smrt3_R4	1.9	0.0071	0.0031	0.828	3.6	0.9	0.0138	1	0.9	1	0.9	0.176	0.4	0.863	0.29	5.9	0.255	0.68	0.2	2.5
1cell_p2_wt_smrt3_R5	2.2	0.0054	0.0046	0.71	1.57	1.4	0.0074	0.8	1.4	1	1.4	0.346	0.9	0.76	0.33	6	0.223	0.548	0.27	2.7
1cell_p2_wt_smrt3_R6	2.2	0.0049	0.0024	0.703	1.54	1.4	0.0067	0.8	1.4	1	1.4	0.33	0.9	0.772	0.31	6.4	0.224	0.573	0.26	2.9
1cell_p2_wt_smrt3_R7	1.9	0.0049	0.0048	0.645	1.44	1.3	0.0052	0.6	1.3	1	1.3	0.46	1	0.698	0.36	4.7	0.212	0.492	0.32	2.1
1cell_p2_wt_smrt3_R8	1.9	0.0055	0.003	0.686	1.54	1.2	0.0063	0.7	1.2	1	1.2	0.363	0.9	0.759	0.33	5.6	0.239	0.551	0.28	2.4
1cell_p2_wt_smrt3_R9	1.9	0.0051	0.0022	0.72	1.56	1.2	0.0066	0.6	1.2	1	1.2	0.378	0.9	0.772	0.33	5.4	0.202	0.575	0.28	2.5

### Sheet: sperm_vn_stemcell_mRNAseq
All raw sequencing data, processed data, description of individual samples and library strategies are available at the Gene Expression Omnibus under accession number GSE192611
Sample Name	Samtools: M Reads Mapped	% rRNA	dupInt	% Dups	5'-3' bias	Qualimap: M Aligned	Error rate	M Non-Primary	Samtools: M Reads Mapped	% Mapped	M Total seqs	STAR: % Aligned	STAR uniquely mapped reads: M Aligned	% Dups	% GC	M Seqs	% BP Trimmed	% Dups	% GC	M Seqs
ago59_cherry_R1	16.2	0.0192	0.0029	0.8	1.64	10.1	0.004	6.2	10.1	1	10.1	0.475	5.6	0.595	0.45	13.1	0.194	0.526	0.43	66 bp	11.8
ago59_cherry_R2	14.5	0.0121	0.0033	0.792	1.65	10	0.0035	4.5	10	1	10	0.576	6.5	0.606	0.46	12.3	0.177	0.52	0.43	66 bp	11.3
ago59_cherry_R3	13.5	0.0178	0.0028	0.788	1.67	8.6	0.0043	4.8	8.6	1	8.6	0.489	4.9	0.574	0.45	10.8	0.171	0.514	0.44	67 bp	9.9
ago59_cherry_R4	8.3	0.0224	0.0027	0.771	1.55	5	0.0045	3.3	5	1	5	0.45	2.7	0.553	0.45	6.7	0.194	0.489	0.42	66 bp	6
ago59_cherry_R5	4.9	0.0177	0.002	0.722	1.49	2.9	0.0047	1.9	2.9	1	2.9	0.425	1.6	0.536	0.43	4.2	0.195	0.416	0.4	66 bp	3.8
ago59_cherry_R6	8.8	0.011	0.0056	0.781	1.62	5.8	0.005	3	5.8	1	5.8	0.531	3.9	0.617	0.43	8.2	0.186	0.467	0.39	67 bp	7.4
ago59_cherry_R8	8.8	0.0128	0.0031	0.752	1.43	5.5	0.0048	3.3	5.5	1	5.5	0.47	3.4	0.574	0.41	8.1	0.196	0.411	0.38	65 bp	7.3
ago59_dapi_R1	6.9	0.0138	0.0047	0.829	2.13	4.9	0.0032	2	4.9	1	4.9	0.623	3.3	0.624	0.45	5.7	0.128	0.615	0.44	70 bp	5.3
ago59_dapi_R2	5.3	0.0118	0.005	0.843	2.08	3.9	0.0032	1.4	3.9	1	3.9	0.659	2.7	0.626	0.46	4.4	0.115	0.644	0.44	71 bp	4.2
ago59_dapi_R3	7.2	0.011	0.0029	0.741	1.58	4.9	0.0041	2.2	4.9	1	4.9	0.581	3.3	0.529	0.44	6.2	0.172	0.462	0.42	67 bp	5.6
ago5_cherry_R1	5.5	0.026	0.0018	0.739	1.67	3.3	0.0041	2.3	3.3	1	3.3	0.419	1.7	0.529	0.43	4.4	0.147	0.457	0.41	69 bp	4.1
ago5_cherry_R2	14.6	0.0118	0.0036	0.791	1.5	9.8	0.0037	4.7	9.8	1	9.8	0.55	6.3	0.607	0.44	12.8	0.203	0.504	0.42	65 bp	11.4
ago5_cherry_R4	12.6	0.0151	0.003	0.798	1.66	8.1	0.0039	4.6	8.1	1	8.1	0.499	4.7	0.59	0.45	10.6	0.202	0.507	0.43	65 bp	9.4
ago5_cherry_R5	5.3	0.0107	0.0029	0.709	1.46	3.4	0.0039	1.9	3.4	1	3.4	0.52	2.3	0.556	0.42	5.1	0.223	0.385	0.38	64 bp	4.4
ago5_cherry_R6	10.1	0.0199	0.003	0.757	1.55	6.7	0.0066	3.5	6.7	1	6.7	0.5	4.1	0.475	0.44	8.9	0.175	0.413	0.42	66 bp	8.1
ago5_cherry_R7	7.9	0.0146	0.0026	0.742	1.7	5	0.0042	2.9	5	1	5	0.473	3	0.559	0.44	7.2	0.22	0.42	0.4	65 bp	6.3
ago5_cherry_R8	7.2	0.0147	0.0033	0.753	1.53	4.4	0.0044	2.8	4.4	1	4.4	0.448	2.6	0.58	0.43	6.6	0.214	0.421	0.39	65 bp	5.8
ago5_cherry_R9	7.9	0.016	0.0025	0.752	1.63	5.1	0.0036	2.8	5.1	1	5.1	0.508	3	0.566	0.43	6.3	0.141	0.485	0.42	68 bp	5.9
ago5_dapi_R1	7	0.0092	0.0032	0.75	1.57	5	0.0036	2	5	1	5	0.61	3.4	0.543	0.45	6.2	0.191	0.475	0.43	66 bp	5.6
ago5_dapi_R2	6.2	0.0094	0.0034	0.742	1.56	4.5	0.0038	1.8	4.5	1	4.5	0.625	3.1	0.53	0.46	5.5	0.189	0.468	0.43	66 bp	5
ago5_dapi_R4	11	0.0101	0.003	0.765	1.72	7.9	0.0031	3.1	7.9	1	7.9	0.639	5.6	0.581	0.44	9.6	0.183	0.489	0.42	66 bp	8.8
ago9_cherry_R1	6.8	0.0212	0.0017	0.747	1.54	4.1	0.0042	2.8	4.1	1	4.1	0.434	2.1	0.508	0.44	5.3	0.178	0.477	0.42	67 bp	4.8
ago9_cherry_R3	11.7	0.023	0.0021	0.77	1.49	7.1	0.0043	4.6	7.1	1	7.1	0.444	3.8	0.542	0.44	9.5	0.181	0.487	0.42	66 bp	8.6
ago9_cherry_R4	6.3	0.0132	0.0029	0.737	1.69	4.4	0.0038	1.9	4.4	1	4.4	0.6	3	0.504	0.45	5.5	0.182	0.468	0.43	67 bp	5
ago9_cherry_R5	4.4	0.0178	0.0017	0.688	1.64	2.8	0.0058	1.6	2.8	1	2.8	0.429	1.5	0.444	0.42	3.9	0.146	0.362	0.4	68 bp	3.6
ago9_cherry_R6	6	0.0139	0.0025	0.713	1.5	4	0.004	2	4	1	4	0.52	2.5	0.541	0.44	5.2	0.176	0.42	0.41	66 bp	4.8
ago9_cherry_R7	9.6	0.0131	0.0031	0.751	1.47	5.9	0.0048	3.7	5.9	1	5.9	0.452	3.5	0.577	0.42	8.5	0.191	0.422	0.39	65 bp	7.7
ago9_cherry_R8	7.4	0.0166	0.0024	0.718	1.54	4.6	0.0045	2.8	4.6	1	4.6	0.466	2.7	0.539	0.41	6.5	0.183	0.402	0.39	66 bp	5.9
ago9_dapi_R1	8.8	0.0167	0.0032	0.797	1.62	5.8	0.0039	3	5.8	1	5.8	0.534	3.4	0.556	0.45	6.9	0.132	0.56	0.44	70 bp	6.4
ago9_dapi_R2	7.5	0.0105	0.0049	0.84	1.89	5.5	0.0033	2	5.5	1	5.5	0.67	3.9	0.624	0.46	6.3	0.134	0.616	0.44	70 bp	5.8
ago9_dapi_R3	6.1	0.0121	0.0032	0.756	1.74	4.3	0.0038	1.8	4.3	1	4.3	0.614	2.9	0.536	0.45	5.1	0.142	0.511	0.43	69 bp	4.7
ago9_dapi_R4	5.7	0.0082	0.0059	0.863	2.03	4.4	0.0032	1.3	4.4	1	4.4	0.725	3.3	0.66	0.45	5	0.136	0.66	0.44	70 bp	4.6
wt_cherry_R3	16.7	0.0314	0.0024	0.817	1.59	9.7	0.0044	7	9.7	1	9.7	0.387	4.6	0.609	0.45	12.7	0.158	0.54	0.43	68 bp	11.8
wt_cherry_R4	5.7	0.0132	0.0028	0.718	1.62	3.8	0.0038	1.9	3.8	1	3.8	0.551	2.5	0.524	0.43	5	0.18	0.436	0.41	67 bp	4.5
wt_cherry_R5	10.5	0.0111	0.0032	0.757	1.64	6.9	0.0042	3.6	6.9	1	6.9	0.524	4.5	0.579	0.42	9.3	0.157	0.452	0.4	68 bp	8.6
wt_cherry_R7	7.9	0.021	0.0024	0.756	1.54	4.5	0.0049	3.4	4.5	1	4.5	0.382	2.3	0.572	0.42	6.7	0.181	0.428	0.39	66 bp	6.1
wt_cherry_R8	8.4	0.0223	0.0021	0.754	1.53	4.8	0.0052	3.6	4.8	1	4.8	0.369	2.4	0.56	0.42	7.1	0.18	0.428	0.39	66 bp	6.5
wt_dapi_R2	5.1	0.0095	0.0027	0.719	1.68	3.6	0.0033	1.5	3.6	1	3.6	0.626	2.5	0.492	0.45	4.4	0.168	0.47	0.43	67 bp	4
wt_dapi_R3	16.2	0.0129	0.003	0.799	1.76	10.9	0.0037	5.3	10.9	1	10.9	0.578	7	0.603	0.46	13.2	0.172	0.536	0.44	67 bp	12.1
wt_dapi_R4	9.4	0.027	0.0026	0.766	1.55	6.1	0.0037	3.3	6.1	1	6.1	0.544	3.7	0.544	0.46	7.6	0.191	0.5	0.43	66 bp	6.8
ago59_sperm_R1	13.5	0.0007	0.0167	0.808	0.41	10.8	0.0052	2.6	10.8	1	10.8	0.77	9.4	0.397	0.4	12.2	0.133	0.424	0.39	12.2
ago59_sperm_R2	14.3	0.0009	0.03	0.831	0.54	11.6	0.0045	2.7	11.6	1	11.6	0.786	9.9	0.48	0.43	12.5	0.118	0.495	0.42	12.5
ago59_sperm_R3	13.2	0.0011	0.0182	0.851	0.44	10.4	0.0054	2.9	10.4	1	10.4	0.765	8.7	0.485	0.41	11.3	0.123	0.508	0.4	11.3
ago59_vn_R1	13.1	0.001	0.0003	0.806	0.42	10.9	0.0048	2.2	10.9	1	10.9	0.834	9.7	0.411	0.4	11.7	0.125	0.43	0.4	11.7
ago59_vn_R2	14.4	0.0013	0.0002	0.833	0.42	12.2	0.0043	2.3	12.2	1	12.2	0.846	11	0.472	0.41	13	0.112	0.489	0.41	13
ago59_vn_R3	12.7	0.0014	0.0002	0.824	0.42	10.4	0.005	2.3	10.4	1	10.4	0.818	9.1	0.447	0.41	11.2	0.122	0.464	0.41	11.2
ago59_vn_R4	12.4	0.0011	0.0006	0.805	0.46	9.9	0.0054	2.5	9.9	1	9.9	0.803	8.5	0.423	0.42	10.6	0.122	0.441	0.41	10.6
ago5_sperm_R1	13.1	0.0011	0.0208	0.822	0.55	10.7	0.0048	2.4	10.7	1	10.7	0.799	9.3	0.451	0.41	11.6	0.117	0.47	0.4	11.6
ago5_sperm_R2	13.4	0.0009	0.0272	0.83	0.6	9.9	0.0058	3.6	9.9	1	9.9	0.698	7.7	0.442	0.42	11	0.133	0.47	0.42	11
ago5_sperm_R3	13.3	0.0012	0.0235	0.829	0.41	10.6	0.0052	2.7	10.6	1	10.6	0.771	9	0.439	0.41	11.7	0.138	0.464	0.4	11.7
ago5_vn_R1	14.2	0.0012	0.0002	0.827	0.54	11.4	0.005	2.9	11.4	1	11.4	0.804	9.9	0.439	0.42	12.3	0.129	0.461	0.41	12.3
ago5_vn_R2	13.4	0.0012	0.0002	0.818	0.48	11	0.0056	2.5	11	1	11	0.802	9.6	0.412	0.42	11.9	0.132	0.438	0.41	11.9
ago5_vn_R4	13.6	0.001	0.0015	0.809	0.55	10.5	0.0058	3.1	10.5	1	10.5	0.743	8.6	0.388	0.42	11.6	0.14	0.417	0.42	11.6
ago9_sperm_R1	14.1	0.0009	0.0169	0.856	0.6	11.4	0.0044	2.7	11.4	1	11.4	0.812	9.8	0.537	0.42	12.1	0.098	0.549	0.41	12.1
ago9_sperm_R2	12	0.0009	0.0136	0.815	0.35	9.9	0.0045	2.1	9.9	1	9.9	0.812	8.6	0.448	0.41	10.6	0.11	0.463	0.41	10.6
ago9_sperm_R3	11.4	0.0008	0.0144	0.837	0.41	9.1	0.0049	2.3	9.1	1	9.1	0.788	7.7	0.486	0.41	9.7	0.111	0.502	0.41	9.7
ago9_vn_R1	13.7	0.0011	0.0003	0.838	0.43	10.9	0.0052	2.8	10.9	1	10.9	0.795	9.4	0.447	0.41	11.9	0.124	0.47	0.4	11.8
ago9_vn_R2	13.6	0.0011	0.0004	0.815	0.38	11.4	0.0047	2.2	11.4	1	11.4	0.841	10.3	0.42	0.4	12.3	0.129	0.441	0.39	12.3
ago9_vn_R3	13.3	0.0013	0.0001	0.832	0.44	11.2	0.0049	2.1	11.2	1	11.2	0.85	10.1	0.458	0.41	11.9	0.123	0.474	0.4	11.9
ago9_vn_R4	12.5	0.0011	0.0002	0.829	0.46	10.7	0.0044	1.8	10.7	1	10.7	0.86	9.8	0.465	0.41	11.4	0.114	0.481	0.41	11.4
wt_sperm_R1	13.5	0.0007	0.0175	0.841	0.63	10.4	0.0048	3.1	10.4	1	10.4	0.767	8.6	0.494	0.42	11.3	0.102	0.51	0.41	11.3
wt_sperm_R2	12.9	0.0009	0.0208	0.82	0.54	10.7	0.0046	2.2	10.7	1	10.7	0.818	9.5	0.459	0.41	11.6	0.107	0.474	0.41	11.6
wt_sperm_R3	12.8	0.001	0.0113	0.8	0.44	10	0.0055	2.8	10	1	10	0.757	8.5	0.386	0.4	11.2	0.124	0.412	0.4	11.2
wt_vn_R1	13.9	0.0008	0.0002	0.851	0.44	11.1	0.005	2.7	11.1	1	11.1	0.812	9.7	0.47	0.41	12	0.118	0.489	0.4	12
wt_vn_R2	12.3	0.0011	0.0002	0.831	0.47	10.5	0.0046	1.9	10.5	1	10.5	0.84	9.4	0.471	0.42	11.1	0.106	0.485	0.41	11.1
wt_vn_R3	12	0.0012	0.0003	0.815	0.5	9.7	0.0051	2.3	9.7	1	9.7	0.799	8.4	0.411	0.42	10.6	0.131	0.435	0.41	10.6
wt_vn_R4	12.8	0.001	0.0004	0.815	0.48	10.9	0.0049	2	10.9	1	10.9	0.842	9.8	0.431	0.41	11.6	0.12	0.446	0.41	11.6

### Sheet: mutants_mRNAseq
All raw sequencing data, processed data, description of individual samples and library strategies are available at the Gene Expression Omnibus under accession number GSE192611
Sample Name	Samtools: M Reads Mapped	dupInt	% rRNA	% Dups	5'-3' bias	Qualimap: M Aligned	% Proper Pairs	Error rate	M Non-Primary	M Reads Mapped	% Mapped	% Proper Pairs	M Total seqs	% Aligned	M Aligned	% Dups	% GC	Length	M Seqs
ago459_R1	22.3	0.0011	0.0627	0.543	2.24	7.9	0.258	0.0046	6.5	15.8	1	0.998	15.8	0.29	5.3	0.599	0.46	106 bp	18.3
ago459_R2	24.1	0.0013	0.0109	0.511	2.33	10.5	0.392	0.0037	3.1	21	1	0.999	21	0.465	9.4	0.601	0.44	111 bp	20.2
ago459_R3	16.6	0.0011	0.0167	0.477	2.58	6.9	0.393	0.0053	2.7	13.9	1	0.999	13.9	0.482	5.9	0.61	0.46	112 bp	12.3
ago459_R4	27.9	0.0013	0.0151	0.5	2.29	12	0.393	0.0041	3.9	24	1	0.998	24	0.418	10.5	0.578	0.43	109 bp	25.2
ago49_R1	33	0.0013	0.0776	0.584	2.12	10.9	0.216	0.0043	11.1	21.9	1	0.998	21.9	0.27	7.6	0.611	0.44	105 bp	28
ago49_R2	22.2	0.0013	0.0115	0.516	2.47	9.4	0.375	0.0038	3.4	18.8	1	0.999	18.8	0.461	8.2	0.611	0.45	110 bp	17.8
ago49_R3	28.8	0.0013	0.03	0.546	2.35	10.8	0.295	0.0039	7.2	21.7	1	0.999	21.7	0.382	8.3	0.641	0.46	108 bp	21.8
ago49_R4	27.7	0.0012	0.0229	0.556	2.62	11.1	0.31	0.0043	5.5	22.2	1	0.999	22.2	0.43	9.1	0.635	0.47	110 bp	21.2
ago4_R1	26.2	0.0013	0.0272	0.544	2.55	9.7	0.294	0.0042	6.7	19.5	1	0.999	19.5	0.409	7.6	0.654	0.47	110 bp	18.6
ago4_R2	33	0.0013	0.0491	0.57	2.52	11.3	0.244	0.0041	10.4	22.6	1	0.999	22.6	0.352	7.9	0.637	0.46	111 bp	22.4
ago4_R3	29.8	0.0014	0.0177	0.564	2.8	12.2	0.32	0.0038	5.4	24.4	1	0.999	24.4	0.451	10.2	0.652	0.46	111 bp	22.7
ago4_R4	27.3	0.0012	0.0211	0.527	2.49	10.5	0.319	0.0039	6.4	20.9	1	0.999	20.9	0.427	8.4	0.629	0.45	112 bp	19.6
ago59_R1	28.7	0.0012	0.0285	0.545	2.48	10.2	0.276	0.0038	8.4	20.3	1	0.999	20.3	0.386	7.6	0.656	0.47	110 bp	19.7
ago59_R2	29.4	0.0013	0.0218	0.537	2.32	11.5	0.318	0.0038	6.4	23	1	0.999	23	0.42	9.3	0.626	0.46	111 bp	22.1
ago59_R3	32	0.0011	0.0832	0.573	1.87	10.2	0.214	0.004	11.5	20.5	1	0.998	20.5	0.269	6.3	0.606	0.44	110 bp	23.5
ago59_R4	21.1	0.0012	0.0307	0.536	2.44	8.2	0.31	0.0039	4.6	16.5	1	0.999	16.5	0.423	6.2	0.646	0.47	113 bp	14.8
ago5_R1	25.1	0.0012	0.0392	0.546	2.39	9.4	0.284	0.0044	6.2	18.9	1	0.999	18.9	0.406	7.2	0.642	0.46	114 bp	17.8
ago5_R2	21.4	0.0012	0.0094	0.501	2.49	9.1	0.389	0.0038	3.2	18.2	1	0.999	18.2	0.387	8	0.575	0.45	102 bp	20.6
ago5_R3	24.2	0.0012	0.0538	0.548	2.48	8.5	0.26	0.0042	7.2	17	1	0.999	17	0.289	5.8	0.604	0.47	103 bp	20.1
ago5_R4	19.4	0.001	0.0309	0.495	2.28	7	0.314	0.004	5.4	14	1	0.999	14	0.286	5.4	0.57	0.45	100 bp	18.9
ago9_R1	22.9	0.0011	0.0288	0.541	2.54	8.1	0.282	0.0041	6.6	16.3	1	0.999	16.3	0.325	6.3	0.602	0.47	100 bp	19.5
ago9_R2	19.5	0.0011	0.0225	0.52	2.71	7.1	0.306	0.0044	5.3	14.2	1	0.999	14.2	0.374	5.7	0.611	0.47	104 bp	15.1
ago9_R3	20.3	0.0011	0.0445	0.516	2.5	7.9	0.318	0.004	4.4	15.8	1	0.999	15.8	0.32	6.2	0.57	0.45	103 bp	19.4
ago9_R4	21.7	0.0011	0.0601	0.501	1.86	7.6	0.289	0.0043	6.5	15.2	1	0.998	15.2	0.243	5.4	0.553	0.42	102 bp	22.4
ddm1_R1	34.8	0.0011	0.052	0.508	2.28	11	0.254	0.0041	12.8	22	1	0.998	22	0.312	7.7	0.599	0.44	108 bp	24.8
ddm1_R2	29.2	0.0012	0.0066	0.49	2.22	12.5	0.405	0.0039	4.2	25	1	0.999	25	0.539	11.4	0.599	0.45	113 bp	21.1
ddm1_R3	39.1	0.0014	0.0786	0.53	1.86	11.3	0.217	0.0043	16.4	22.7	1	0.998	22.7	0.256	7.4	0.579	0.42	107 bp	28.9
ddm1_R4	41.2	0.0014	0.0213	0.528	2.34	15.2	0.304	0.0039	10.8	30.4	1	0.999	30.4	0.412	12	0.625	0.45	111 bp	29.1
wt21_R1	27	0.0013	0.0597	0.565	2.24	10.6	0.283	0.0041	5.9	21.2	1	0.999	21.2	0.41	8.2	0.648	0.46	114 bp	20
wt21_R2	28.8	0.0014	0.0402	0.56	2.36	9.7	0.248	0.0042	9.4	19.4	1	0.999	19.4	0.377	6.9	0.652	0.46	113 bp	18.2
wt21_R3	26.5	0.0013	0.0882	0.579	2.18	9.2	0.226	0.0041	8.1	18.5	1	0.998	18.5	0.324	6.2	0.631	0.45	112 bp	19.1
wt21_R4	32	0.0012	0.0754	0.586	2.26	9.8	0.198	0.004	12.4	19.6	1	0.999	19.6	0.311	6.1	0.65	0.45	114 bp	19.5
wt21_R5	36.7	0.0015	0.0238	0.546	2.63	14	0.305	0.0037	8.7	28	1	0.999	28	0.417	11	0.654	0.45	111 bp	26.4
wt21_R6	26.7	0.0013	0.0141	0.519	2.23	11.2	0.367	0.0037	4.3	22.4	1	0.999	22.4	0.49	9.6	0.621	0.45	113 bp	19.5
wt21_R7	41.7	0.0013	0.0378	0.556	2.66	14.7	0.268	0.0038	12.2	29.5	1	0.999	29.5	0.362	10.9	0.636	0.45	110 bp	30.2
wt21_R8	28.1	0.0012	0.0092	0.543	2.93	12.4	0.373	0.0038	3.4	24.7	1	0.999	24.7	0.538	11	0.643	0.46	114 bp	20.5
wtcol_R1	21.4	0.0012	0.0653	0.506	2.18	7.9	0.302	0.004	5.6	15.8	1	0.998	15.8	0.322	5.7	0.599	0.44	109 bp	17.6
wtcol_R2	28.7	0.0014	0.0644	0.537	2.02	10.4	0.278	0.0039	7.9	20.8	1	0.998	20.8	0.328	7.8	0.598	0.43	110 bp	23.8
wtcol_R3	25.6	0.0012	0.0308	0.532	2.34	9.7	0.303	0.0038	6.2	19.3	1	0.999	19.3	0.397	7.2	0.649	0.46	113 bp	18.1
wtcol_R4	28.8	0.0012	0.0755	0.557	2.27	9.5	0.24	0.004	9.6	19.1	1	0.999	19.1	0.304	6.4	0.615	0.46	107 bp	21.1
wtcol_R5	28	0.0012	0.0111	0.488	2.42	12.2	0.414	0.0035	3.6	24.4	1	0.999	24.4	0.476	10.9	0.602	0.45	111 bp	22.9
wtcol_R6	36.2	0.0012	0.0296	0.549	2.35	14	0.308	0.0037	8.1	28.1	1	0.999	28.1	0.431	10.8	0.653	0.46	112 bp	25.1
wtcol_R7	28	0.0013	0.0416	0.494	2.33	10.6	0.335	0.0037	6.7	21.3	1	0.998	21.3	0.394	8.4	0.59	0.44	112 bp	21.2
wtcol_R8	40.1	0.0015	0.0306	0.527	2.26	14.3	0.298	0.0036	11.4	28.7	1	0.999	28.7	0.436	11.2	0.639	0.44	116 bp	25.7
